# The Celiac Microbiome Repository (CMR): A Curated Collection of Celiac Disease Gut Microbiome Sequencing Data

**DOI:** 10.64898/2026.03.28.715053

**Authors:** Haig V. Bishop, Peter J. Prendergast, Craig W. Herbold, Renwick C.J. Dobson, Olivia J. Ogilvie

## Abstract

Celiac disease is an autoimmune condition where the gut microbiome is increasingly recognised as a key environmental factor. While high-throughput sequencing has led to a surge in celiac-related gut microbiome profiling data, these datasets remain fragmented, heterogeneous, and often lack the metadata required for large-scale integration into pooled, cross-cohort datasets. To address this, we developed the Celiac Microbiome Repository (CMR), a curated, open-access collection of celiac-related 16S rRNA gene and shotgun metagenomic sequencing datasets. We employed a systematic curation workflow to identify datasets across the NCBI Sequence Read Archive (SRA) and Scopus, followed by manual metadata extraction and direct author engagement. All 16S data was reprocessed through DADA2 and shotgun data through MetaPhlAn4 to facilitate comparison across studies. The CMR version 1.0 comprises 28 datasets containing 3,245 samples from 13 countries and 5 body sites. Our analysis reveals that while publicly available celiac microbiome samples have accumulated at a rate of approximately 140 per year, significant barriers to accessibility exist. Just 20 of 58 eligible datasets were found to have both raw data and essential metadata readily available within public archives. The repository features a dual-interface design, consisting of a GitHub backend for programmatic access and an R Shiny frontend for interactive data exploration. By providing this curated and harmonised resource, the CMR enables the research community to leverage public data for global meta-analyses and machine learning applications. Ultimately, this work provides the foundation needed to move beyond isolated, small-scale studies toward high-powered discoveries in celiac disease research.

**Database URLs:** https://github.com/CeliacMicrobiomeRepo/celiac-repository | https://celiac.shinyapps.io/celiac-webapp
