## Supplementary Table 1 for "The Celiac Microbiome Repository (CMR): A Curated Collection of Celiac Disease Gut Microbiome Sequencing Data"

### Sheet: Table_S1_Software_Versions
Software Name	Version Number
Python	3.12.2
pandas	2.2.3
geopandas	1.1.1
shapely	2.1.1
matplotlib	3.10.0
numpy	1.26.4
seaborn	0.13.2
Pillow	10.2.0
scipy	1.13.0
statsmodels	0.14.2
R	4.5.1
BiocManager	1.30.26
phyloseq	1.52.0
dada2	1.36.0
ggplot2	3.5.2
Biostrings	2.76.0
shiny	1.10.0
rsconnect	1.3.1
SRAtoolkit	2.11.3
FastQC	0.11.9
Trimmomatic	0.39
Cutadapt	5.1
Bowtie2	2.4.4
MetaPhlAn4	4.2.2
Mothur	1.47.0
