## Supplementary Table 2 for "The Celiac Microbiome Repository (CMR): A Curated Collection of Celiac Disease Gut Microbiome Sequencing Data"

### Sheet: Table_S2_Excluded_Datasets
Sequencing Type	Month of Publication	DOI	Literature Search Source	Reason for Exclusion
Shotgun	2025-04-01	10.1080/19490976.2025.2489071	Scopus	large fees to obtain celiac related metadata (see ega-archive.org)
16S	2024-10-01	10.1186/s13099-024-00643-7	NCBI SRA	privacy controls on metadata (confirmed via email)
16S	2024-09-01	10.1002/fsn3.4337	Scopus	data access conditional on protocol registration (confirmed via email)
16S	2023-06-01	10.1017/S0007114523001253	Scopus	no email response from corresponding author(s)
16S	2022-10-01	10.1016/j.jaci.2022.09.029	Scopus	privacy controls (confirmed via email)
16S	2022-06-01	10.3390/nu14122452	Scopus	no email response from corresponding author(s)
16S	2021-07-01	10.3390/nu13082522	Scopus	no email response from corresponding author(s)
16S	2021-03-01	10.1016/j.dld.2021.02.019	Scopus	no email response from corresponding author(s)
16S	2021-02-01	10.3390/ijms22041511	Scopus	no email response from corresponding author(s)
16S	2020-10-01	10.1038/s41598-020-73244-4	Scopus	large fees to obtain data (confirmed via email)
16S	2020-10-01	10.3920/BM2020.0016	Scopus	no email response from corresponding author(s)
16S	2020-09-01	10.1139/apnm-2020-0459	Scopus	no email response from corresponding author(s)
16S	2020-08-01	10.1053/j.gastro.2020.08.007	Scopus	privacy controls (confirmed via email)
16S	2020-08-01	10.1186/s13099-020-00376-3	Scopus	no email response from corresponding author(s)
16S	2020-04-01	10.3390/jcm9041109	Scopus	no email response from corresponding author(s)
16S	2019-06-01	10.1177/2164956119853777	Scopus	no email response from corresponding author(s)
16S	2019-03-01	10.1016/j.humic.2018.12.001	Scopus	no email response from corresponding author(s)
16S	2019-03-01	10.1097/MCG.0000000000001023	Scopus	no email response from corresponding author(s)
16S	2018-07-01	10.1038/s41467-018-05184-7	NCBI SRA	large fees to obtain celiac related metadata (confirmed via email)
16S	2018-06-01	10.1016/j.clnu.2018.06.931	Scopus	data unavailable/lost (confirmed via email)
16S	2018-01-01	10.1080/00365521.2018.1444788	Scopus	no email response from corresponding author(s)
16S	2017-01-01	10.1210/jc.2016-3222	Scopus	data lost (confirmed via email)
16S	2016-06-01	10.1111/jam.13111	Scopus	data lost (confirmed via email)
16S	2016-06-01	10.1038/ajg.2016.95	NCBI SRA	SRA doesn't include all samples and no email response from corresponding author(s)
16S	2015-12-01	10.1038/srep18571	NCBI SRA	metadata/number of samples did not match publication + no email responses
16S	2015-09-01	10.1038/srep13797	NCBI SRA	fastq files lacked quality values + no corresponding authors
16S	2014-12-01	10.1038/ajg.2014.355	Scopus	privacy controls (confirmed via email)
16S	2013-04-01	10.1097/MIB.0b013e31828029a9	Scopus	no email response from corresponding author(s)
16S	2012-03-01	10.1371/journal.pone.0033387	Scopus	no email response from corresponding author(s)
16S	2011-08-01	10.1002/ibd.21830	Scopus	data lost (confirmed via email)
