## Supplementary Table 3 for "The Celiac Microbiome Repository (CMR): A Curated Collection of Celiac Disease Gut Microbiome Sequencing Data"

### Sheet: Table_S3_Dataset_Demographics
Dataset ID	Total Samples	Samples with Significant Factors	Percent Female (%)	Min Age (years)	Max Age (years)
16S_136_Nobel	136	70	Unavailable	34.5	76.5
16S_20_Rawson	20	0	75	18	65
16S_60_Shi	60	0	76.7	19	65
16S_96_Quagliariello	96	0	Unavailable	1	19
16S_27_Fornasaro	27	0	Unavailable	4	15.5
16S_49_Turjeman	49	0	Unavailable	4	49
16S_102_Bodkhe	102	0	39.2	12	55
16S_50_Bibbo	50	20	Unavailable	18	60
16S_227_Oscarsson	227	0	Unavailable	3	7
16S_5_Senicar	5	0	40	13	16
16S_99_Lionetti	99	0	Unavailable	2	16
16S_80_Garcia	80	45	75	21	73
16S_119_Salamon	119	0	Unavailable	2	18
16S_27_Federica	27	10	70.4	17	56
16S_24_Giacomin	24	12	50	22	75
16S_20_Caminero	20	0	Unavailable	18	72
16S_179_Verdu	179	0	Unavailable	27	72
16S_25_Francavilla	25	0	Unavailable	6	14
16S_62_Tian	62	0	75.8	18	72
16S_56_Laffaldano	56	0	71.4	3	66
16S_39_Olivares	39	0	Unavailable	0.333	0.5
16S_1211_Milletich	1211	0	49.3	1	1
16S_68_Girdhar	68	0	Unavailable	1	5
SG_132_Francavilla	132	0	Unavailable	19	78
SG_80_Mouzan	80	0	Unavailable	2	17.2
SG_39_Judith	39	0	Unavailable	18	60
SG_95_Costigan	95	0	Unavailable	18	70
SG_118_Leonard	118	0	Unavailable	0	10
