## Supplementary Table 4 for "The Celiac Microbiome Repository (CMR): A Curated Collection of Celiac Disease Gut Microbiome Sequencing Data"

### Sheet: Table_S4_All_Samples_Metadata_D
Metadata Field	Description
Sample_ID	Unique identifier assigned to each sample within the CMR.
Dataset_ID	Unique identifier for the dataset the sample belongs to.
SRA_Run_ID	Sequence Read Archive (SRA) run accession number for the sample. 'NA' if not on SRA.
SRA_Project_ID	SRA BioProject accession number for the study. 'NA' if not on SRA.
Month_of_Publication	Month and year the associated study was published (e.g. Feb-19).
Publication_DOI	Digital Object Identifier (DOI) for the associated publication.
Sequencing_Type	The sequencing method used ('16S' or 'SG').
Amplicon_Region	The targeted 16S rRNA variable region(s) (e.g., 'V3-V4', 'V4'). 'NA' for shotgun data.
Num_Reads_Input	The number of raw reads in the input fastq file(s) to DADA2. 'NA' for shotgun data.
Num_Reads_Filtered	The number of reads passing the quality filtering and trimming step (filterAndTrim) in DADA2. 'NA' for shotgun data.
Num_Reads_DenoisedF	The number of reads remaining after denoising (error correction) the forward reads in DADA2. 'NA' for shotgun data.
Num_Reads_Nonchim	The number of sequencing reads remaining after DADA2 processing (quality filtering, chimera removal, etc.). This is the number of observed ASV counts per sample. 'NA' for shotgun data.
Total_Pairs_Pre_Host_Removal	The number of read pairs in the raw sequencing data before running Bowtie2 for host read removal. 'NA' for 16S data.
Percent_Host_Reads_Removed	The percent of read pairs removed from the raw sequencing data by running Bowtie2 for host read removal. 'NA' for 16S data.
Percent_Unclassified_Reads	The percentage of reads inputted into MetaPhlAn that were unclassified. 'NA' for 16S data.
Num_SGBs	The number of unique SGBs in the sample. 'NA' for 16S data.
Num_ASVs	The number of unique ASVs in the sample. 'NA' for shotgun data.
Seq_Tech	The specific sequencing technology used (e.g., 'Illumina MiSeq', 'Pyrosequencing').
DNA_Ext_Kit	The DNA extraction kit used, if reported. 'unavailable/unclear' otherwise.
DNA_Extraction_Is_Mechanical	TRUE if the DNA extraction method used bead beating or another mechanical method such as 'lysing matrix particles' in 'FastDNA Spin Kit for Soil'. Note that while some studies employed a non-mechanical kit, they performed an additional lysis step using a bead mill such as MagNA Lyser or FastPrep.
Paired_Reads	Indicates if sequencing was paired-end ('TRUE') or single-end ('FALSE').
Sample_Site	The body site from which the sample was collected (e.g., 'stool', 'duodenum').
Diagnosed_Celiac	Indicates if the individual was diagnosed with celiac disease at the time of sampling ('TRUE', 'FALSE'). 'NA' if prospective study.
Gluten_Free_Diet	Indicates if the individual was adhering to a gluten-free diet (GFD) ('TRUE' or 'FALSE'). 'NA' if prospective study.
Will_Develop_Celiac	In prospective studies, indicates if the individual later developed celiac disease ('TRUE', 'FALSE', 'NA').
Group	A simplified grouping based on disease status and diet ('TCD' for treated celiac, 'ACD' for active celiac, 'HC' for Healthy Control, 'HC_GFD' for Healthy Control on a GFD, 'PCD' for Prospective Celiac Disease, 'PHC' for Prospective Healthy Control).
Short_term_Gluten_Challenge	Indicates if the sample was taken during or shortly after a short-term gluten challenge ('TRUE', 'FALSE').
NCGS	Indicates if the individual was diagnosed with Non-Celiac Gluten Sensitivity ('TRUE', 'FALSE').
Other_Autoimmune	Indicates if the individual had other reported autoimmune diseases ('TRUE', 'FALSE').
Hookworm	Indicates if the individual had a recent or current hookworm infection ('TRUE', 'FALSE').
Possible_Celiac	Indicates if the diagnosis was reported as 'possible' or 'potential' celiac disease ('TRUE', 'FALSE').
Any_Significant_Factor	A summary flag ('TRUE'/'FALSE') indicating the presence of any potentially confounding factors (Gluten Challenge, NCGS, Other Autoimmune, Hookworm, Possible Celiac).
Country	The country where the sample was collected.
Age	The age of the individual at the time of sampling - if reported. If specific age is unknown, an age range (e.g. '19-65') may be provided, 'unknown' otherwise.
Sex	The sex of the individual, if reported ('Male', 'Female', 'unknown').
