## Supplementary Table 5 for "The Celiac Microbiome Repository (CMR): A Curated Collection of Celiac Disease Gut Microbiome Sequencing Data"

### Sheet: Table_S5_Included_Datasets_Meta
Metadata Field	Description
Dataset_ID	Unique identifier assigned to the dataset within the CMR.
Bioproject_ID	NCBI BioProject ID associated with the dataset, if available.
Record_Link	URL link to the primary data record (e.g., NCBI BioProject, specific database).
Publication_Title	Title of the associated peer-reviewed publication.
Publication_Link	URL link to the publication page.
Month_Of_Publication	Month and year the study was published (e.g., Dec-21).
DOI	Digital Object Identifier for the publication.
Used_In_Previous_Meta_Analysis	Indicates if the dataset was included in known prior meta-analyses (TRUE/FALSE).
Lit_Search_Source	The database where the study was initially identified (e.g., 'NCBI SRA', 'Scopus').
Data_Source	How the raw sequencing data was obtained (e.g., 'NCBI SRA', 'Shared via email').
Sequencing_Type	High-throughput sequencing method used ('16S' or 'SG').
Sequencing_Technology	Specific sequencing platform used (e.g., 'Illumina MiSeq', 'Ion Torrent').
Prospective_Study	Indicates if the study design was prospective (TRUE/FALSE).
Sample_Sites	Body site(s) from which samples were collected (e.g., 'stool', 'duodenum', 'stool|duodenum').
Amplicon_Region	Targeted 16S rRNA variable region(s) (e.g., 'V3-V4', 'V4'). 'NA' for shotgun data.
Forward_Primer	Forward primer sequence used for amplification, if reported.
Reverse_Primer	Reverse primer sequence used for amplification, if reported.
DNA_Extraction_Kit	DNA extraction kit used, if reported.
DNA_Extraction_Is_Mechanical	TRUE if the DNA extraction method used bead beating or another mechanical method such as 'lysing matrix particles' in 'FastDNA Spin Kit for Soil'. Note that while some studies employed a non-mechanical kit, they performed an additional lysis step using a bead mill such as MagNA Lyser or FastPrep.
Read_Pairing	Indicates if sequencing reads were paired-end ('paired') or single-end ('single').
Trimming_Of_Reads_After_Acquisition	Indicates if any trimming was performed after data acquisition but before CMR processing (TRUE/FALSE or specific tool).
Bowtie2_Alignment_Sensitivity	Sensitivity preset used for Bowtie2 alignment in host read removal for shotgun data.
Host_Genome_Index	Reference genome index used for host read removal.
MetaPhlAn_Database	Specific database version used for taxonomic profiling with MetaPhlAn in shotgun data.
Fw_Read_Trim_Position	Forward read trimming length/position used in DADA2, if applicable.
Rv_Read_Trim_Position	Reverse read trimming length/position used in DADA2, if applicable.
ASV_Table_Length_Filter	Specific length filter applied to the ASV table post-DADA2, if any.
Notes_From_Processing	Any relevant notes made during data processing.
Median_Num_SGBs	Median number of unique SGBs per sample in the dataset.
Total_Num_SGBs	Total number of unique SGBs in the dataset.
Median_Num_ASVs	Median number of unique ASVs per sample in the dataset.
Total_Num_ASVs	Total number of unique ASVs in the dataset.
Age_Range	Age range of participants in the study, if reported.
Has_Sex_Metadata	Indicates if sex metadata is available for all (TRUE) or no (FALSE) samples in the dataset.
Has_Age_Metadata	Indicates if age metadata is available for all (TRUE) or no (FALSE) samples in the dataset.
Num_Samples	Total number of samples from this dataset included in the final CMR (processed and with metadata).
Num_Individuals	Total number of unique individuals represented by the included samples (processed and with metadata).
Num_Celiac_Samples	Number of samples from diagnosed celiac individuals (processed and with metadata).
Num_GFD_Samples	Number of samples from individuals on a gluten-free diet (processed and with metadata).
Num_Prospective_Celiac_Samples	Number of samples from individuals who later developed celiac disease (in prospective studies) (processed and with metadata).
Longitudinal_Study	Indicates if the study involved sampling the same individuals at multiple time points (TRUE/FALSE).
Country	Country where the study was conducted/samples collected.
Samples_With_Significant_Factors	Lists potential confounding factors present in some samples (e.g., 'gluten challenge', 'NCWS'). FALSE if no significant factors were present.
Prospective_Studies	Boolean flag indicating a prospective study design (TRUE/FALSE).
Shotgun_Studies	Boolean flag indicating a shotgun metagenomics dataset (TRUE/FALSE).
Study_Design_Description	Brief textual description of the study's design and comparison groups.
Multiple_Publications	If a dataset is split across multiple publications it is noted here. FALSE if only one publication.
