## Supplementary Table 6 for "The Celiac Microbiome Repository (CMR): A Curated Collection of Celiac Disease Gut Microbiome Sequencing Data"

### Sheet: Table_S6_Excluded_Datasets_Meta
Metadata Field	Description
Publication_Title	The title of the peer-reviewed publication associated with the dataset.
Publication_Link	A URL linking to the publication page.
Month_Of_Publication	The month and year the study was published (e.g., Jun-23).
DOI	The Digital Object Identifier for the publication.
Record_Link	A URL linking to the dataset record in a public repository (e.g., SRA), if applicable.
Project_ID	The unique identifier for the project in a public repository (e.g., SRA BioProject ID like PRJNA######), if applicable.
Lit_Search_Source	The database where the study was initially identified (e.g., 'NCBI SRA', 'Scopus').
Claim_Of_Data_Available_Upon_Request	If within the publication there was a statement equivalent to ""the data from this study will be made available from the corresponding authors upon reasonable request"" this is TRUE, otherwise FALSE.
Reason_For_Exclusion	The specific reason why the dataset was not included in the CMR (e.g., 'no email response', 'privacy controls', 'large fees').
Sequencing_Type	The high-throughput sequencing method used ('16S' or 'SG').
